# AtDREB2G is a novel regulator of riboflavin biosynthesis under low-temperature stress and abscisic acid treatment in *Arabidopsis thaliana*

**DOI:** 10.1101/2023.09.06.556598

**Authors:** Junya Namba, Miho Harada, Yuina Toda, Takanori Maruta, Takahiro Ishikawa, Shigeru Shigeoka, Kazuya Yoshimura, Takahisa Ogawa

**Affiliations:** Department of Life Science and Biotechnology, Faculty of Life and Environmental Sciences, Shimane University, 1060 Nishikawatsu, Matsue, Shimane 690-8504, Japan; Graduate School of Natural Science and Technology, Shimane University, 1060 Nishikawatsu, Matsue, Shimane 690-8504, Japan; Department of Advanced Bioscience, Faculty of Agriculture, Kindai University, Nakamachi, Nara 631-8505, Japan; Institute of Agricultural and Life Sciences, Academic Assembly, Shimane University, 1060 Nishikawatsu, Matsue, Shimane 690-8504, Japan; Experimental Farm, Kindai University, Yuasa, Wakayama, 643-0004, Japan; Department of Food and Nutritional Science, College of Bioscience and Biotechnology, Chubu University, 1200 Matsumoto-cho, Kasugai, Aichi, 487-8501, Japan

**Keywords:** riboflavin biosynthesis, cofactor, regulatory factor, DREB, environmental stress, abscisic acid

## Abstract

Riboflavin (RF) serves as a precursor to FMN and FAD, crucial cofactors in various metabolic processes. Strict regulation of cellular flavin homeostasis is imperative, yet information regarding the factors governing this regulation remains largely elusive. In this study, we first examined the impact of external flavin treatment on the *Arabidopsis* transcriptome to identify novel regulators of cellular flavin levels. Our analysis revealed alterations in the expression of 49 putative transcription factors. Subsequent reverse genetic screening highlighted a member of the Dehydration-Responsive Element Binding (DREB) family, AtDREB2G, as a potential regulator of cellular flavin levels. Knockout mutants of *AtDREB2G* (*dreb2g*) exhibited reduced flavin levels and decreased expression of RF biosynthetic genes compared to wild-type plants. Conversely, conditional overexpression of *AtDREB2G* led to an increase in the expression of RF biosynthetic genes and elevated flavin levels. In wild-type plants, exposure to low temperatures and abscisic acid treatment stimulated enhanced flavin levels and upregulated the expression of RF biosynthetic genes, concomitant with the induction of *AtDREB2G*. Notably, these responses were significantly attenuated in *dreb2g* mutants. Our findings establish AtDREB2G as a novel positive regulator of flavin biosynthesis in *Arabidopsis*, particularly under conditions of low temperature and abscisic acid treatment.
