## Supplemental Tables for "AtDREB2G is a novel regulator of riboflavin biosynthesis under low-temperature stress and abscisic acid treatment in *Arabidopsis thaliana*"

### Sheet: S1
Supplemental table S1 Transcriptome data of the leaves after 0.1m FAD treatment
Up-regulated putative transcription factors after FAD treatment (vs mock)
Probe Set ID	AGI	Gene Symbol	Annotation	Signal intensity (Experiment 1)		Signal intensity (Experiment 2)		Fold change (0.1mM FAD/mock)	p-value	KO mutant
				mock	0.1mM FAD	mock	0.1mMFAD
253541_at	At4g31630		Transcriptional factor B3 family protein	0.738032	43.8726	2.08553	31.2086	26.5909	0.0296881	at4g31630
257436_s_at	At2g24650		DNA binding;DNA binding;sequence-specific DNA binding transcription factors	0.658	40.542	3.39304	17.7424	14.3875	0.142051
245873_at	At1g26260	CIB5	cryptochrome-interacting basic-helix-loop-helix 5	35.4185	80.0847	5.2786	55.2723	3.32596	0.136188	at1g26260
264510_at	At1g09530	PIF3	phytochrome interacting factor 3	47.4764	101.879	36.4165	104.966	2.46559	0.00860913
257267_at	At3g15030	TCP4	TCP family transcription factor 4	47.2014	70.433	5.49016	41.0731	2.1162	0.36809
257549_at	At3g18650	agl103	AGAMOUS-like 103	5.04572	37.2581	4.35914	3.14485	4.29596	0.459512	at3g18650
266793_at	At2g03060	AGL30	AGAMOUS-like 30	21.6732	64.3325	21.4989	36.7214	2.34072	0.171009
251312_at	At3g61120	AGL13	AGAMOUS-like 13	28.2042	36.8916	2.3534	28.0469	2.12512	0.335259	at3g61120
255753_at	At1g18570	MYB51	myb domain protein 51	139.156	476.342	135.488	222.833	2.54575	0.236025	at1g18570
252534_at	At3g46130	MYB111	myb domain protein 48	26.0614	27.3117	3.3761	46.9788	2.52367	0.273784
248839_at	At5g46690	bHLH071	beta HLH protein 71	54.5911	120.031	52.9865	95.5636	2.00408	0.0478589
246321_at	At1g16640		AP2/B3-like transcriptional factor family protein	20.7887	39.6439	3.38659	30.8205	2.91472	0.141034
256918_s_at	At3g18960		AP2/B3-like transcriptional factor family protein	15.0089	43.6233	23.1738	57.6022	2.65108	0.0600614
251064_at	At5g01860		C2H2 and C2HC zinc fingers superfamily protein	4.91964	65.8728	35.7217	40.9955	2.62955	0.236361
249836_at	At5g23420	HMGB6	high-mobility group box 6	10.5308	55.4543	26.9005	40.4541	2.56225	0.118977	at5g23420
260887_at	At1g29160		Dof-type zinc finger DNA-binding family protein	46.0782	82.2364	15.3544	71.6326	2.50468	0.104594
263380_at	At2g40200		basic helix-loop-helix (bHLH) DNA-binding superfamily protein	31.3714	80.5985	19.669	43.7427	2.43613	0.198484	at2g40200
260484_at	At1g68360		C2H2 and C2HC zinc fingers superfamily protein	14.0918	76.4192	40.1565	55.1591	2.42548	0.148245
249604_x_at	At5g37230		RING/U-box superfamily protein	25.1504	19.3196	13.8554	73.2047	2.37206	0.433551
259994_at	At1g68130	AtIDD14	indeterminate(ID)-domain 14	55.8595	90.4829	20.7425	86.458	2.30988	0.104926	at1g68130
255839_at	At2g33500		B-box type zinc finger protein with CCT domain	48.3136	67.5593	3.69241	49.3995	2.24895	0.30997
252924_at	At4g39070		B-box zinc finger family protein	50.6227	140.522	50.8872	75.4051	2.12715	0.220981
250010_at	At5g18450	DREB2G	Integrase-type DNA-binding superfamily protein	36.7817	50.0318	21.0233	66.8641	2.02225	0.124464	dreb2g-1, dreb2g-2
Down-regulated putative transcription factors after FAD treatment (vs mock)
Probe Set ID	AGI	Gene Symbol	Annotation	Signal intensity (Experiment 1)		Signal intensity (Experiment 2)		Fold change (0.1mM FAD/mock)	p-value	KO mutant
				mock	0.1mM FAD	mock	0.1mMFAD
250099_at	At5g17300	RVE1	Homeodomain-like superfamily protein	971.089	238.851	994.202	119.439	0.182309	0.00567969	at5g17300
249606_at	At5g37260	RVE2	Homeodomain-like superfamily protein	107.266	67.4811	140.247	52.0153	0.482789	0.072299	at5g37260
258723_at	At3g09600		Homeodomain-like superfamily protein	111.049	41.6666	136.243	51.3821	0.376272	0.0293075
266719_at	At2g46830	CCA1	circadian clock associated 1	1306.52	515.511	1133.66	465.428	0.401994	0.0148707
258497_at	At3g02380	COL2	CONSTANS-like 2	461.728	187.341	315.006	150.029	0.434343	0.101052
254016_at	At4g26150	CGA1	cytokinin-responsive gata factor 1	532.939	130.175	312.435	101.258	0.273764	0.109987	at4g26150
247980_at	At5g56860	GNC	GATA type zinc finger transcription factor family protein	456.379	149.264	317.877	129.014	0.359413	0.071241	at5g56860
250420_at	At5g11260	HY5	Basic-leucine zipper (bZIP) transcription factor family protein	189.244	91.38	151.662	59.941	0.443879	0.060771
259432_at	At1g01520		Homeodomain-like superfamily protein	76.9144	3.42506	47.6521	11.2296	0.117645	0.0682423
256364_at	At1g66550	WRKY67	WRKY DNA-binding protein 67	47.6361	5.02918	8.6659	3.22827	0.146663	0.343278
257262_at	At3g21890		B-box type zinc finger family protein	783.349	177.334	1048.89	322.788	0.272957	0.0479708
263739_at	At2g21320		B-box zinc finger family protein	519.702	150.173	224.081	76.9098	0.305309	0.231878
263252_at	At2g31380	STH	salt tolerance homologue	3134.79	1180.54	3192.44	805.012	0.31381	0.00757058
259751_at	At1g71030	MYBL2	MYB-like 2	3583.3	1808.91	4625.58	1117.11	0.356445	0.0517586
248160_at	At5g54470		B-box type zinc finger family protein	239.838	117.535	306.787	88.1893	0.376353	0.0430322
259834_at	At1g69570	CDF5	Dof-type zinc finger DNA-binding family protein	935.109	521.76	2560.65	826.576	0.385706	0.323693	at1g69570
254075_at	At4g25470	CBF2	C-repeat/DRE binding factor 2	50.993	25.4058	64.5619	23.6454	0.424484	0.0398188
245758_at	At1g32240	KAN2	Homeodomain-like superfamily protein	100.091	51.3985	80.5512	26.6475	0.432047	0.0828954	at1g32240
245302_at	At4g17695	KAN3	Homeodomain-like superfamily protein	94.6641	58.1084	95.4066	26.6576	0.445971	0.0788404
252917_at	At4g38960		B-box type zinc finger family protein	219.769	108.926	113.735	40.9806	0.449489	0.282229	at4g38960
247351_at	At5g63790	ANAC102	NAC domain containing protein 102	1647.1	1556.91	4306.16	1125.21	0.450529	0.348558
249769_at	At5g24120	SIGE	sigma factor E	1309.27	492.825	1225.7	655.692	0.45307	0.0169896	at5g24120
261139_at	At1g19700	BEL10	BEL1-like homeodomain 10	299.986	156.321	248.173	104.796	0.476352	0.059115
251929_at	At3g53920	SIGC	RNApolymerase sigma-subunit C	481.861	235.408	510.523	243.815	0.4829	0.00337082
249741_at	At5g24470	APRR5	pseudo-response regulator 5	350.13	162.344	425.357	147.958	0.400139	0.0260535	at5g24470
266720_s_at	At2g46790	APRR9	pseudo-response regulator 9	1472.81	665.744	1260.71	520.107	0.433819	0.0265408	at2g46790

### Sheet: S2
Supplemental Table S2 The T-DNA insertion mutant lines and oligonucleotide primers used for Semi-quantitative RT-PCR
KO mutant	ABRC Stock No.	AGI	Gene Symbol	Forward (5'→3')	Reverse (5'→3')
at3g18650	SALK_037779C	At3g18650	agl103	GGGTACAGTACACGAACATGGC	GATCCAAATTGAAAACCCGGTCC
at5g23420	SALK_138632	At5g23420	HMGB6	TCGAATCGAATTCTCGAACACG	GCGGTAAGAGGTCGCTTGG
at1g32240	SALK_095643C	At1g32240	KAN2	GTTGCAGAAATTATGCTACCTTCTGAG	GAATATCGAAACTAGTCAGTAGCC
at5g24120	SALK_141383C	At5g24120	SIGE	CAAGTTCAGCTGCAAGATCTCC	GCTTCCCTAGGCTCTCTTCCC
at5g17300	SALK_057420	At5g17300	RVE1	CTGTGTTCCACACCTTTCGAG	GTGCTCTTCATCTGTCCATCTC
at5g37260	SALK_074896C	At5g37260	RVE2	GAGCTTGGAGACGAATCGAAG	GTTCATCTCAGTCACCGACG
at4g26150	SALK_003995C	At4g26150	CGA1	GCCCAAGAAGGAGACACGAC	GCGGTCTCCTCTAGTGTGATC
at5g56860	SALK_001778C	At5g56860	GNC	CACTTATCACGCTGATCATCTCC	GGACCTCGAGGTCCACTTCG
at4g31630	SALK_066862	At4g31630		GATGATGAAGACGACGATGTAGG	CCTCTCCTGCTTCCACGATC
at5g24470	SALK_053198C	At5g24470	APRR5	GTTCCGTTAGCCCGCATGAG	CGTCTTGCAAGTTACAGAAACG
at1g26260	SALK_090179	At1g26260	CIB5	CTTGCAAGATCTTGTGCCAGG	CTGCCGTTTTAATCCTCCACTC
at3g61120	CS362699	At3g61120	AGL13	GGCTTGCGTCAAGAGGTGAC	GTTTATATCTCCGAGCTCCCTCTC
at1g18570	CS421816	At1g18570	MYB51	CCCGAGGAAGATCAGAAGC	GCCTCCACTTCCGATAATCTC
at2g40200	SALK_039015	At2g40200		CAAGAAGCCACCGTCTAGC	GCGGAAAAAACCTTTAGTAATAATGAGG
at1g68130	CS462837	At1g68130	AtIDD14	GAGCACCAAGACACTTGCAC	CTATGAAGATGCTCTATCACTCGCC
at1g69570	SALK_076153	At1g69570	CDF5	CTCCAACTATTGGACCAATCAGG	CCTAAACATGATGAAGTCTCTGAGG
at2g46790	CS9386	At2g46790	APRR9	CACTGCCCTTCTTCGTAAATGCTG	GCCATTCTCCATCAGCTTATTGTG
at4g38960	SALK_087493C	At4g38960		CTAGTCGGCATGTACGTGTTGG	GGGTCCAACTGGTACAAGGCC
dreb2g-1	CS452041	At5g18450	DREB2G	GCTCGATATGGTTCATGGGTTG	CAGAACCAATTCCATGGATGTTG
dreb2g-2	CS878257
		AT1G49240	Actin8	GAGCTCCGTATTGCTCCTGA	GGCAAGAGCTGTGATCTCTT

### Sheet: S3
Supplemental Table S3 Oligonucleotide primers used for Quantitative RT-PCR
Gene	AGI	Forward (5'→3')	Reverse (5'→3')
AtDREB2G	At5g18450	CAACGGACTTGGGGTAAATG	GAGACGAGTCCCACGGTTAG
Actin2	At3g18780	GGCAAGTCATCACGATTGG	CAGCTTCCATTCCCACAAAC
AtRibA1	At5g64300	CCCGCAAAGTATGTTGGTTTGA	TGGTCCGCTTTGTCTCCAGAT
PyrD	At4g20960	AGCTGGTCAGCCTCATGC	TGGTTCCAAACTAACATAAGCAGT
PyrR	At3g47390	GATTGTGAGAAGCCATAAGTAAAGG	TTGATACCCATTCAACACACAAT
PyrP2	At4g11570	CCAGACCATAGAGGCAGCTC	GGTGTTTACTCGCCACAGC
LS (COS1)	At2g44050	TGGCAAAGCCGGCAATAA	TCGAACGAGCCGAGCTATTTC
RS	At2g20690	TTCCGACTAAGAAGATTGGG	AAGCTCCCACTCCCAAGTCC
